# The network structure of hematopoietic cancers

**DOI:** 10.1101/2022.11.25.517762

**Authors:** Arturo Kenzuke Nakamura-García, Jesús Espinal-Enríquez

## Abstract

Hematopoietic cancers (HCs) are a heterogeneous group of malignancies that affect blood, bone marrow and lymphatic system. Here, by analyzing 1,960 RNA-Seq samples from three independent datasets, we explored the co-expression landscape in HCs, by inferring gene co-expression networks (GCNs) with four cancer phenotypes (B and T-cell acute leukemia -BALL, TALL-, acute myeloid leukemia -AML-, and multiple myeloma -MM-) as well as non-cancer bone marrow. We characterized their structure (topological features) and function (enrichment analyses). We found that, as in other types of cancer, the highest co-expression interactions are intra-chromosomal, which is not the case for control GCNs. We also detected a highly co-expressed group of overexpressed pseudogenes in HC networks. The four GCNs present only a small fraction of common interactions, related to canonical functions, like immune response or erythrocyte differentiation. With this approach, we were able to reveal cancer-specific features useful for detection of disease manifestations.

**Significance:** We demonstrate that gene co-expression is deregulated in four HC, observed by an elevated proportion of intrachromosome interactions in their GCNs with respect to their normal counterparts, and increased interactions between pseudogenes (more evident in AML). This deregulation might be associated with the age of the patients.
