## Supplementary material for "The network structure of hematopoietic cancers": Kolmogorov-Smirnov p-values for the comparison between fraction of intra-chromosomal interactions in normal and cancer tissues at different thresholds

total_edges	ks_AML	ks_pval_AML	ks_BALL	ks_pval_BALL	ks_TALL	ks_pval_TALL	ks_MM	ks_pval_MM
10000	0.535714286	0.000494179	0.857142857	9.60E-11	0.785714286	8.49E-09	1	4.44E-16
20000	0.555555556	0.000352355	0.888888889	2.55E-11	0.814814815	3.25E-09	1	4.44E-16
30000	0.576923077	0.000243603	0.923076923	5.35E-12	0.846153846	1.09E-09	1	4.66E-15
40000	0.6	0.000162522	0.96	7.91E-13	0.88	3.10E-10	1	1.55E-14
50000	0.625	0.000104014	1	6.20E-14	0.916666667	7.00E-11	1	6.20E-14
60000	0.608695652	0.00026762	1	2.43E-13	0.956521739	1.12E-11	1	2.43E-13
70000	0.590909091	0.000673857	1	9.51E-13	0.954545455	4.18E-11	1	9.51E-13
80000	0.619047619	0.000438564	1	3.72E-12	0.952380952	1.56E-10	1	3.72E-12
90000	0.65	0.000270497	1	1.45E-11	1	1.45E-11	1	1.45E-11
1.00E+05	0.684210526	0.000156212	1	5.66E-11	1	5.66E-11	1	5.66E-11
2.00E+05	0.722222222	8.31E-05	1	2.20E-10	1	2.20E-10	1	2.20E-10
3.00E+05	0.764705882	3.97E-05	1	8.57E-10	1	8.57E-10	1	8.57E-10
4.00E+05	0.8125	1.65E-05	1	3.33E-09	1	3.33E-09	1	3.33E-09
5.00E+05	0.866666667	5.61E-06	1	1.29E-08	1	1.29E-08	1	1.29E-08
6.00E+05	0.857142857	1.88E-05	1	4.99E-08	1	4.99E-08	1	4.99E-08
7.00E+05	0.923076923	5.00E-06	1	1.92E-07	1	1.92E-07	1	1.92E-07
8.00E+05	1	7.40E-07	1	7.40E-07	1	7.40E-07	1	7.40E-07
9.00E+05	1	2.84E-06	1	2.84E-06	1	2.84E-06	1	2.84E-06
1.00E+06	1	1.08E-05	1	1.08E-05	1	1.08E-05	1	1.08E-05
2.00E+06	1	4.11E-05	1	4.11E-05	1	4.11E-05	1	4.11E-05
3.00E+06	1	0.0001554	1	0.0001554	1	0.0001554	1	0.0001554
4.00E+06	1	0.000582751	1	0.000582751	1	0.000582751	1	0.000582751
5.00E+06	1	0.002164502	1	0.002164502	1	0.002164502	1	0.002164502
6.00E+06	1	0.007936508	1	0.007936508	1	0.007936508	1	0.007936508
7.00E+06	1	0.028571429	1	0.028571429	1	0.028571429	1	0.028571429
8.00E+06	1	0.1	1	0.1	1	0.1	1	0.1
9.00E+06	1	0.333333333	1	0.333333333	1	0.333333333	1	0.333333333
